# IL-17 signalling is critical for controlling subcutaneous adipose tissue dynamics and parasite burden during chronic Trypanosoma brucei infection

**DOI:** 10.1101/2022.09.23.509158

**Authors:** Matthew C. Sinton, Praveena Chandrasegaran, Paul Capewell, Anneli Cooper, Alex Girard, John Ogunsola, Georgia Perona-Wright, Dieudonné M. Ngoyi, Nono Kuispond, Bruno Bucheton, Mamadou Camara, Shingo Kajimura, Cécile Bénézech, Annette MacLeod, Juan F. Quintana

## Abstract

In the skin, *Trypanosoma brucei* colonises the subcutaneous white adipose tissue (scWAT) and harbours a pool of parasites that are proposed to be competent for forward transmission. The interaction between parasites, adipose tissue, and the local immune system is likely to drive the adipose tissue wasting and weight loss observed in cattle and humans infected with *T. brucei*. However, mechanistically, the events leading to scWAT wasting are not fully understood. Here, using several complementary approaches, including mass cytometry by time of flight, bulk and single cell transcriptomics, and *in vivo* genetic models, we found that *T. brucei* infection drives local expansion of several IL-17A-producing cells in the murine WAT, including T_H_17 and Vγ6^+^ T cells. We also found that global IL-17 deficiency, or mice lacking IL-17 receptor expression exclusively in adipocytes, were protected from infection-induced WAT wasting and weight loss. Unexpectedly, we found that abrogation of IL-17 signalling in adipocytes results in a significant accumulation of *Dpp4^+^ Pi16^+^* interstitial preadipocytes and a higher burden of extravascular parasites in the WAT, highlighting a critical role for IL-17 signalling in controlling preadipocyte fate, scWAT tissue dynamics, and local parasite burden. Taken together, our study highlights the central role of adipocyte IL-17 signalling in controlling WAT responses to infection, suggesting that adipocytes are a critical coordinator of the tissue dynamics and immune responses to *T. brucei* infection.
