## Supplementary material for "IL-17 signalling is critical for controlling subcutaneous adipose tissue dynamics and parasite burden during chronic Trypanosoma brucei infection": Table S3

### Sheet: Sheet1
Table S1A - Quality control of the scRNAseq before and after filtering
	Before filtering			After filtering
	Estimated number of cells	Mean Reads per Cell	Median Genes per Cell	Number of cells	Median Genes per Cell	Median Genes per cell (SCT)
Naïve	30121	23335	1458	27428	1460	1408
Infected	20519	17082	1146	19118	1132	1099
Total cell count	50640			46546
*SeuratObject: min.cells = 3; min.features = 100
*First Seurat Filter:	Naïve: 200 < nFeature_RNA < 2,000; 100 < nCount_RNA < 20,000;mito% < 5; ribo% < 45
	Inf: 200 < nFeature_RNA < 2,000; 100 < nCount_RNA < 20,000;mito% < 5; ribo% < 45
*First Seurat Filter: Merged
*Combined: SCT and integration
